# Liquid-liquid phase separation (LLPS) as a sensing and adaptation mechanism: An evidence-based hypothesis on AP2 transcription factors in the malaria parasite

**DOI:** 10.64898/2025.12.10.693351

**Authors:** Valentín Iglesias, Yunuen Avalos-Padilla, Oriol Bárcenas, Xavier Fernàndez-Busquets

## Abstract

**Background:** Protein liquid-liquid phase separation (LLPS) can be driven by prion-like domains (PrLDs) inside intrinsically disordered regions (IDRs). The causing agent of the deadliest form of human malaria, *Plasmodium falciparum*, has abundant prion-like proteins whose aggregation is presumed to have a functional role. Multiple members of the largest family of transcription factors in *P. falciparum*, AP2 (*Pf*AP2), responsible for adapting the parasite gene response in different scenarios, were found in aggregation-prone protein screenings.

**Results:** We show that the *Pf*AP2s members carry the physicochemical determinants to perform LLPS forming biomolecular condensates *in vivo*. The long IDRs of *Pf*AP2s could sense changes in the cellular microenvironment, and their PrLDs could drive conformational rearrangements. *Pf*AP2s do not function as centralizing hubs for protein-protein interaction networks, but display significant preferred interactions among themselves, establishing a large, connected subnetwork. Predictions suggest that all *Pf*AP2s have regions to localize into LLPS-condensates, while larger *Pf*AP2s could initiate condensation. We show that four *Pf*AP2 members co-localize in live *P. falciparum*, bearing the potential to be engaged in LLPS-condensates.

**Conclusion:** We present bioinformatics analyses and experimental data obtained in live parasites suggesting that *Pf*AP2s are able to direct LLPS in *P. falciparum*. We propose a model in which sensing by the parasite of cellular stresses like host transfer, temperature changes and energy depletion, and the corresponding gene responses are driven by LLPS where the *Pf*AP2 family plays a fundamental role. Finally, we postulate targeting *Pf*AP2 as a new therapeutic antimalarial strategy to curb the emergence of drug-resistant parasites.
