## Supplementary material for "Liquid-liquid phase separation (LLPS) as a sensing and adaptation mechanism: An evidence-based hypothesis on AP2 transcription factors in the malaria parasite": Table S5

### Sheet: Table S5
UniProt Ac.	Species	FuzDrop	PLAAC	catGRANULE	PsPredictor Classification
A0A384K8H1	Plasmodium knowlesi	Driver	Negative	2.755	Yes
A0A384KAU7	Plasmodium knowlesi	Driver	Negative	2.457	Yes
A0A384KBM3	Plasmodium knowlesi	Driver	Negative	2.909	Yes
A0A384KCI3	Plasmodium knowlesi	Driver	21.243	2.755	Yes
A0A384KD72	Plasmodium knowlesi	Client	Negative	1.206	No
A0A384KE01	Plasmodium knowlesi	Driver	Negative	1.448	No
A0A384KF05	Plasmodium knowlesi	Driver	17.686	2.609	Yes
A0A384KF19	Plasmodium knowlesi	Driver	Negative	2.365	No
A0A384KFN3	Plasmodium knowlesi	Driver	Negative	2.993	Yes
A0A384KFY9	Plasmodium knowlesi	Negative	Negative	Negative	No
A0A384KH25	Plasmodium knowlesi	Driver	Negative	2.748	Yes
A0A384KIZ3	Plasmodium knowlesi	Client	Negative	#N/A	No
A0A384KMD7	Plasmodium knowlesi	Driver	37.398	2.184	Yes
A0A384KNS5	Plasmodium knowlesi	Driver	Negative	1.53	No
A0A384KRX3	Plasmodium knowlesi	Driver	Negative	Negative	No
A0A384KVA7	Plasmodium knowlesi	Driver	Negative	2.093	Yes
A0A384L1U2	Plasmodium knowlesi	Driver	Negative	1.453	Yes
A0A384L451	Plasmodium knowlesi	Driver	Negative	2.144	Yes
A0A384L732	Plasmodium knowlesi	Driver	Negative	2.138	Yes
A0A384L7A6	Plasmodium knowlesi	Driver	Negative	2.796	Yes
A0A384LDJ7	Plasmodium knowlesi	Driver	12.461	2.217	Yes
A0A384LEK8	Plasmodium knowlesi	Driver	Negative	2.716	Yes
A0A384LHS7	Plasmodium knowlesi	Driver	Negative	2.232	Yes
A0A384LKE8	Plasmodium knowlesi	Driver	17.525	2.433	Yes
A0A384LMU2	Plasmodium knowlesi	Driver	Negative	2.616	Yes
A0A384LN10	Plasmodium knowlesi	Client	Negative	Negative	No
A0A384LQE5	Plasmodium knowlesi	Driver	15.255	2.891	Yes
A0A384LKA7	Plasmodium knowlesi	Driver	Negative	3.284	Yes
A0A679L5N8	Plasmodium knowlesi	Driver	Negative	2.701	Yes
B3KZC6	Plasmodium knowlesi	Driver	20.334	3.177	Yes
B3LCL2	Plasmodium knowlesi	Driver	25.431	2.728	Yes
A0A1C3KC20	Plasmodium malariae	Client	Negative	Negative	No
A0A1D3SPF1	Plasmodium malariae	Client	Negative	Negative	No
A0A1D3TE62	Plasmodium malariae	Client	Negative	1.169	No
A0A1A8W8V9	Plasmodium malariae	Client	Negative	1.537	Yes
A0A1D3SQC8	Plasmodium malariae	Driver	40.123	3.089	Yes
A0A1D3SPR5	Plasmodium malariae	Driver	33.31	2.895	Yes
A0A1D3SQ44	Plasmodium malariae	Driver	Negative	2.169	Yes
A0A1D3JKN8	Plasmodium malariae	Driver	Negative	2.994	Yes
A0A1D3SQ31	Plasmodium malariae	Driver	Negative	1.878	Yes
A0A1D3PAI4	Plasmodium malariae	Driver	38.952	2.872	Yes
A0A1D3PD63	Plasmodium malariae	Driver	33.234	2.497	Yes
A0A1D3TD81	Plasmodium malariae	Driver	38.198	2.468	Yes
A0A1D3PBC1	Plasmodium malariae	Driver	28.406	2.73	Yes
A0A1D3SNB1	Plasmodium malariae	Driver	8.454	2.483	Yes
A0A1D3SMT4	Plasmodium malariae	Driver	33.078	3.237	Yes
A0A1D3JI83	Plasmodium malariae	Driver	40.491	3.067	Yes
A0A1D3TEY1	Plasmodium malariae	Driver	34.846	3.318	Yes
A0A1D3TF05	Plasmodium malariae	Driver	Negative	2.51	Yes
A0A1D3JLA7	Plasmodium malariae	Client	32.763	2.058	Yes
A0A1A8WJ24	Plasmodium malariae	Driver	26.597	2.436	Yes
A0A1D3PCY0	Plasmodium malariae	Driver	29.206	2.861	Yes
A0A1D3TEB5	Plasmodium malariae	Driver	28.341	3.017	Yes
A0A1D3JLP7	Plasmodium malariae	Driver	36.187	3.425	Yes
A0A1D3SNY9	Plasmodium malariae	Driver	19.703	2.743	Yes
A0A1D3SMZ7	Plasmodium malariae	Driver	Negative	3.179	Yes
A5JZ44	Plasmodium vivax	Client	Negative	1.48	No
A5JZG1	Plasmodium vivax	Driver	28.027	3.105	Yes
A5K026	Plasmodium vivax	Driver	Negative	Negative	Yes
A5K0V9	Plasmodium vivax	Driver	Negative	1.88	Yes
A5K1E6	Plasmodium vivax	Driver	22.586	2.313	Yes
A5K1N9	Plasmodium vivax	Driver	Negative	2.711	Yes
A5K1V3	Plasmodium vivax	Negative	Negative	Negative	No
A5K1X7	Plasmodium vivax	Driver	Negative	3.288	Yes
A5K263	Plasmodium vivax	Driver	Negative	3.113	Yes
A5K2E9	Plasmodium vivax	Driver	Negative	1.616	Yes
A5K393	Plasmodium vivax	Driver	22.529	2.912	Yes
A5K3J6	Plasmodium vivax	Driver	Negative	1.714	No
A5K3R4	Plasmodium vivax	Driver	24.573	2.453	Yes
A5K4A2	Plasmodium vivax	Driver	Negative	2.996	Yes
A5K4H0	Plasmodium vivax	Negative	Negative	Negative	No
A5K551	Plasmodium vivax	Driver	Negative	2.851	Yes
A5K589	Plasmodium vivax	Driver	13.141	2.404	Yes
A5K652	Plasmodium vivax	Driver	16.418	3.378	Yes
A5K798	Plasmodium vivax	Driver	17.718	2.434	Yes
A5K866	Plasmodium vivax	Driver	Negative	2.405	Yes
A5K8E6	Plasmodium vivax	Driver	27.091	1.801	Yes
A5K8Q5	Plasmodium vivax	Driver	Negative	2.8	Yes
A5K9I0	Plasmodium vivax	Driver	Negative	2.363	Yes
A5K9J1	Plasmodium vivax	Driver	Negative	3.12	Yes
A5KA23	Plasmodium vivax	Driver	34.488	2.424	Yes
A5KA25	Plasmodium vivax	Driver	Negative	2.548	Yes
A5KAI7	Plasmodium vivax	Driver	Negative	2.074	Yes
A5KAQ5	Plasmodium vivax	Driver	7.152	2.991	Yes
A5KCJ4	Plasmodium vivax	Driver	Negative	3.235	Yes
A5KEA1	Plasmodium vivax	Client	Negative	Negative	No
