## Supplementary material for "Liquid-liquid phase separation (LLPS) as a sensing and adaptation mechanism: An evidence-based hypothesis on AP2 transcription factors in the malaria parasite": Table S1

### Sheet: Table S1
UniProt Ac.	Disorder content IUPRED (%)	Disorder content MobiDB (%)	Disorder content AlphaFold pDDLT (%)*
Q8IIK9	0	0	35.1				*AlphaFold version 2 has not released structures for 3 larger members of PfAPs. Overlapping models have been generated and evaluated for disorder.
Q8I2H4	0	0	43
C6KSV7	0.36	7.2	51.4
Q8IER4	6.4	0	62.8
A0A5K1K8Z4	36.66	20.9	65.8
Q8IKY0	69.23	22.4	82
Q8IKH2	76.26	37.4	89.4
Q8ILH2	40.89	20.8	87.8
Q8IBF6	39.97	15.3	77
Q8IKR9	56.91	33.4	88.2
Q9U0H8	72.9	15.5	96.8
Q8IJW6	73.51	13.5	87.2
Q8IHT5	70.51	10.3	93.2
Q8IM14	52.41	30.4	93.4
Q8IIS4	62.97	27.7	98.6
C6KSN9	55.08	8.6	93.9
C6KT65	32.63	14.2	97.1
Q8I1Y8	31.3	4.7	92.1
Q8I3U0	50.89	19	88.7
Q8I5I9	56.33	25.7	94.3
Q8I5J1	64.43	11.5	93.5
Q8IAM1	55.65	18.4	96.8
Q8I531	54.72	12.7	91.5
Q8IHX2	52.39	18.6	92
Q8IEE4	61.34	13	98
Q8I1N6	54.42	25.8	93.23
C0H5G5	35.04	6.8	91.26
C6KSY0	60.38	18.7	95.47
