## Supplementary material for "Liquid-liquid phase separation (LLPS) as a sensing and adaptation mechanism: An evidence-based hypothesis on AP2 transcription factors in the malaria parasite": Table S2

### Sheet: Table S2
UniProt Ac.	Soft amyloid core	pWALTZ Score
Q8IKY0	NFNNNNNFNNNNNFNNNNNFN	80.7931
Q8IKH2	SNNNNQSNISNFYDYNFDLYR	75.3782
Q8IBF6	NNNNYNNNNNYGNNNNNNNNN	73.4989
Q9U0H8	NNNNNNNNNNNNNNNNVVYFN	78.659
Q8IJW6	HNMNHNYNNNNNNMYINNNIN	79.0571
Q8IHT5	NVNNLNNVNNLNNVNNLNNIN	79.8057
Q8IIS4	NNANGNNNNNNNNNGNNNNYT	72.6389
C6KSN9	NMNNLTNINSAYNVKTIENYN	77.4008
Q8I3U0	DYNNNNNNNDYNNNNNNNDYN	71.1578
Q8I5I9	NELNYFNKNMILNNLNYINYV	82.8794
Q8I5J1	SNVNINSNNNNNNINSNNNIN	77.369
Q8IAM1	NNNNNNNNNNNNNNNNNNYYV	79.3597
Q8IEE4	ANHNFYINNFLLNQHFNFNKN	78.6908
Q8I1N6	NNNLGFNNMSEASLYEYFNFA	79.3756
C0H5G5	NNVNHLFYNNNIMDGRYNISN	80.809
C6KSY0	NNHNFNKYDDDYNNFLNHLYN	81.1275
