## Supplementary material for "Liquid-liquid phase separation (LLPS) as a sensing and adaptation mechanism: An evidence-based hypothesis on AP2 transcription factors in the malaria parasite": Table S4

### Sheet: Table S4
Target UniProt Ac.	Target PfAP2	Nucleotide sequence *	Forward/Reverse strand
Q8IJW6	AP2-I	AGGTGCACTA	F
Q8IJW6	AP2-I	TAGTGCACCT	R
Q8I1N6	Api-AP2	AGTGTTACAC	F
Q8I1N6	Api-AP2	GTGTAACACT	R
Q8IKH2	AP2-SP/Exp	AGTGCATGCA	F
Q8IKH2	AP2-SP/Exp	TGCATGCACT	R
Q8I531	AP2-12	GATCTACAAA	F
Q8I531	AP2-12	TTTGTAGATC	R
		*Forward sequences include 5' flourescent tags.AP2-I and Api-AP2 are tagged with fluorophore Alexa 546 and AP2-SP/EXP and AP2-12 with Alexa 488.
